# Functional potential of bacterial strains in the premature infant gut microbiome is associated with gestational age

**DOI:** 10.1101/530139

**Authors:** Sumayah F. Rahman, Matthew R. Olm, Michael J. Morowitz, Jillian F. Banfield

## Abstract

The gut microbiota of premature and full-term infants have many known differences, but the extent to which the degree of prematurity influences the structure and functional potential of the microbiome has not been deeply explored. Here, we used genome-resolved metagenomics to address how gestational age impacts the premature infant gut microbiome. We found that gestational age is associated with species richness, with more premature infants having lower species richness; this effect lasts until the fourth week of life. Novel *Clostridium* species and strains related to *Streptococcus salivarius* and *Enterococcus faecalis* colonize infants of different gestational ages, and the metabolic potential of these organisms can be distinguished. Thus, we conclude that the extent of prematurity, or directly linked factors, can be an important influence on the microbiome and its functions.
