## Supplemental Table 1 for "Functional potential of bacterial strains in the premature infant gut microbiome is associated with gestational age"

### Sheet: TableS1
infant	gestational_age	sequenced	birth_study_day	gender	birth_mode	Weight (g)	Survived?	birthdate	season	NEC	all_pods	antibiotics_taken	diseases	feeding	first_pod	frat/id	maternal_ab	maternal_disease	postweek_ab	sepsis	siblings	infant_number
N1_003	26	NIH1	1	F	C-section	822	Y	2011-11-20	autumn	FALSE	['D', 'CHP']	['ampicillin' 'gentamycin' 'vancomycin' 'cefazolin']	['cellulitis' 'sepsis']	Breast	D	na	FALSE	FALSE	TRUE	TRUE	['-']	3
N1_004	32	NIH1	18	F	C-section	1450	Y	2011-12-07	autumn	FALSE	['A', 'E', 'B', 'E']	['ampicillin' 'gentamycin']	[]	Formula	A	identicle	FALSE	FALSE	FALSE	FALSE	['5']	4
N1_008	32	NIH1	37	F	Vaginal	1230	Y	2011-12-07	autumn	TRUE	['D']	['unknown' 'ampicillin' 'gentamycin' 'vancomycin' 'cefazolin']	['NEC']	Formula	D	na	TRUE	FALSE	TRUE	FALSE	['-']	8
N1_009	29	NIH1	44	M	C-section	1820	Y	2011-12-26	winter	FALSE	['D']	['unknown' 'ampicillin' 'gentamycin']	[]	Combination	D	na	TRUE	FALSE	FALSE	FALSE	['-']	9
N1_011	26	NIH1	64	M	C-section	523	Y	2012-01-02	winter	TRUE	['C', 'CHP']	['unknown' 'ampicillin' 'gentamycin' 'vancomycin' 'cefazolin' 'zosyn' 'clindamycin']	['NEC' 'sepsis']	Combination	C	fraternal	TRUE	FALSE	TRUE	TRUE	['12']	11
N1_014	32	NIH1	76	M	Vaginal	2035	Y	2012-01-22	winter	FALSE	['C', 'E', 'F']	['unknown' 'ampicillin' 'gentamycin']	[]	Combination	C	na	TRUE	FALSE	FALSE	FALSE	['-']	14
N1_017	26	NIH1	86	F	Vaginal	748	N	2012-02-03	winter	TRUE	['C']	['unknown' 'ampicillin' 'gentamycin' 'vancomycin' 'cefazolin']	['NEC' 'sepsis']	Combination	C	na	TRUE	FALSE	TRUE	TRUE	['-']	17
N1_018	29	NIH1	85	M	C-section	1133	Y	2012-02-12	winter	FALSE	['C', 'E']	['ampicillin' 'gentamycin']	[]	Combination	C	na	FALSE	FALSE	FALSE	FALSE	['-']	18
N1_019	24	NIH1	92	F	C-section	731	Y	2012-02-13	winter	FALSE	['C', 'D']	['unknown' 'ampicillin' 'gentamycin' 'vancomycin' 'claforan' 'cefepime' 'nafcillin']	['enterobacter' 'tracheal infection' 'sepsis']	Combination	C	fraternal	TRUE	FALSE	TRUE	TRUE	['20', '21']	19
N1_021	24	NIH1	92	F	C-section	697	N	2012-02-19	winter	TRUE	['D']	['unknown' 'ampicillin' 'gentamycin' 'cefazolin']	['NEC' 'tracheal infection' 'sepsis']	Breast	D	fraternal	TRUE	FALSE	TRUE	TRUE	['19', '20']	21
N1_023	27	NIH1	101	F	Vaginal	875	Y	2012-02-19	winter	FALSE	['A', 'E', 'B']	['unknown' 'ampicillin' 'gentamycin']	['sepsis']	Breast	A	na	TRUE	FALSE	FALSE	TRUE	['-']	23
N2_031	26	NIH2	166	M	C-section	773	Y	2012-02-28	winter	FALSE	['D', 'CHP']	['unknown' 'ampicillin' 'gentamycin' 'claforan' 'vancomycin' 'cefazolin' 'fluconazole']	['tracheal infection' 'gastric perforation' 'sepsis' 'chorioamnionitis']	Combination	D	na	TRUE	TRUE	TRUE	TRUE	['-']	31
N2_035	25	NIH2	187	M	Vaginal	795	Y	2012-05-03	spring	FALSE	['B']	['unknown' 'ampicillin' 'gentamycin']	['sepsis']	Combination	B	na	TRUE	FALSE	FALSE	TRUE	['-']	35
N2_038	30	NIH2	189	F	C-section	1381	Y	2012-05-24	spring	FALSE	['A', 'E']	['unknown' 'ampicillin' 'gentamycin']	['chorioamnionitis']	Combination	A	identicle	TRUE	TRUE	FALSE	FALSE	['39']	38
N2_039	30	NIH2	189	F	C-section	1470	Y	2012-05-26	spring	TRUE	['A', 'E']	['unknown' 'ampicillin' 'gentamycin' 'vancomycin' 'claforan']	['NEC' 'chorioamnionitis']	Combination	A	identicle	TRUE	TRUE	TRUE	FALSE	['38']	39
N2_060	30	NIH2	304	M	C-section	1878	Y	2012-05-26	spring	FALSE	['A', 'E', 'F']	['ampicillin' 'gentamycin']	['pre-eclampsia']	Combination	A	na	FALSE	TRUE	FALSE	FALSE	['-']	60
N2_061	28	NIH2	303	M	Vaginal	1184	Y	2012-09-17	summer	TRUE	['B', 'CHP']	['unknown' 'ampicillin' 'gentamycin' 'vancomycin' 'claforan' 'clindamycin']	['NEC' 'sepsis' 'chorioamnionitis']	Combination	B	na	TRUE	TRUE	TRUE	TRUE	['-']	61
N2_064	28	NIH2	323	M	Vaginal	1100	Y	2012-09-18	summer	FALSE	['C', 'E']	['unknown' 'ampicillin' 'gentamycin' 'acyclovir']	['HSV']	Combination	C	na	TRUE	FALSE	FALSE	FALSE	['-']	64
N2_065	25	NIH2	329	F	Vaginal	841	Y	2012-10-07	autumn	FALSE	['C', 'E']	['ampicillin' 'gentamycin' 'vancomycin' 'claforan']	['abdominal distention' 'PICC' 'chorioamnionitis']	Combination	C	na	FALSE	TRUE	TRUE	FALSE	['-']	65
N2_066	28	NIH2	330	F	Vaginal	1028	Y	2012-10-13	autumn	FALSE	['B', 'E']	['ampicillin' 'gentamycin' 'claforan']	['conjunctivitis' 'bradycardia']	Breast	B	na	FALSE	FALSE	TRUE	FALSE	['-']	66
N2_069	26	NIH2	352	M	C-section	637	Y	2012-10-14	autumn	TRUE	['B', 'CHP']	['unknown' 'ampicillin' 'gentamycin' 'amoxicillin' 'vancomycin' 'claforan' 'clindamycin']	['NEC' 'thc toxocology screen' 'sickle cell b' 'surgery']	Combination	B	fraternal	TRUE	TRUE	TRUE	FALSE	['70']	69
N2_070	26	NIH2	352	F	C-section	633	Y	2012-11-05	autumn	FALSE	['B', 'E', 'CHP']	['unknown' 'ampicillin' 'gentamycin' 'vancomycin' 'claforan']	['sepsis' 'abdominal distention' 'thc toxocology screen']	Combination	B	fraternal	TRUE	TRUE	TRUE	TRUE	['69']	70
N2_071	25	NIH2	354	M	C-section	754	N	2012-11-05	autumn	TRUE	['B', 'CHP']	['unknown' 'ampicillin' 'gentamycin' 'vancomycin' 'claforan' 'clindamycin']	['NEC' 'PICC' 'chorioamnionitis' 'foul smelling stool' 'paracentesis']	Combination	B	na	TRUE	TRUE	TRUE	FALSE	['-']	71
N2_088	28	NIH2	430	F	C-section	1057	Y	2012-11-07	autumn	FALSE	['C', 'F', 'E']	['gentamycin' 'ampicillin']	[]	Formula	C	identicle	FALSE	FALSE	FALSE	FALSE	['89']	88
N2_093	26	NIH2	453	M	C-section	924	N	2012-12-18	autumn	TRUE	['C', 'CHP']	['penicillin' 'azithromycin' 'ampicillin' 'gentamycin' 'vancomycin' 'claforan']	['NEC' 'chlamydia' 'GBS' 'chorioamnionitis']	Breast	C	na	TRUE	TRUE	TRUE	FALSE	['-']	93
N3_172	28	NIH3	894	M	C-section	1254	Y	2012-12-18	autumn	TRUE	['D', 'E', 'D', 'CHP']	['unknown' 'ampicillin' 'gentamycin' 'claforan' 'vancomycin']	['NEC']	Breast	D	na	TRUE	FALSE	TRUE	FALSE	['-']	172
N3_173	29	NIH3	907	M	C-section	1531	Y	2012-12-18	autumn	TRUE	['C', 'CHP']	['ampicillin' 'gentamycin' 'claforan']	['NEC']	Breast	C	na	FALSE	FALSE	TRUE	FALSE	['-']	173
N3_174	30	NIH3	911	F	C-section	976	Y	2013-01-22	winter	FALSE	['D']	['ampicillin' 'gentamycin']	['sepsis']	Breast	D	na	FALSE	FALSE	FALSE	TRUE	['-']	174
N3_175	29	NIH3	912	M	Vaginal	1483	Y	2013-01-22	winter	TRUE	['B', 'E', 'F']	['gentamycin' 'ampicillin' 'claforan']	['NEC']	Combination	B	na	FALSE	FALSE	TRUE	FALSE	['-']	175
N3_176	28	NIH3	917	M	C-section	998	Y	2013-01-23	winter	FALSE	['C', 'C', 'E', 'E']	['ampicillin' 'gentamycin']	['sepsis']	Combination	C	na	FALSE	FALSE	FALSE	TRUE	['-']	176
N3_177	28	NIH3	923	F	Vaginal	896	Y	2013-02-14	winter	FALSE	['C', 'C', 'E', 'E', 'G', 'G', 'C', 'C', 'E', 'E']	['unknown' 'gentamycin' 'ampicillin' 'vancomycin' 'claforan']	['apnea' 'bradycardia']	Combination	C	na	TRUE	FALSE	TRUE	FALSE	['-']	177
N3_178	32	NIH3	941	M	Vaginal	2046	Y	2013-02-28	winter	TRUE	['C', 'E', 'D', 'CHP']	['unknown' 'ampicillin' 'gentamycin' 'claforan' 'vancomycin']	['bloody stool' 'NEC']	Combination	C	na	TRUE	FALSE	TRUE	FALSE	['-']	178
N3_183	29	NIH3	945	M	Vaginal	1436	Y	2013-03-04	winter	FALSE	['D', 'E']	['ampicillin' 'gentamycin']	[]	Combination	D	na	FALSE	FALSE	FALSE	FALSE	['-']	183
N4_005	32	NIH4	18	F	C-section	1411	Y	2013-03-08	winter	FALSE	['A', 'E', 'B', 'E']	['ampicillin' 'gentamycin']	[]	Formula	A	identicle	FALSE	FALSE	FALSE	FALSE	['4']	5
N4_079	30	NIH4	395	M	C-section	1694	Y	2013-03-08	winter	FALSE	['B', 'E']	['ampicillin' 'gentamycin' 'claforan']	['sepsis']	Breast	B	na	FALSE	FALSE	TRUE	TRUE	['-']	79
N4_082	31	NIH4	395	M	C-section	1570	Y	2013-03-25	spring	FALSE	['C', 'E']	['unknown' 'ampicillin' 'gentamycin']	[]	Formula	C	fraternal	TRUE	FALSE	FALSE	FALSE	['83']	82
N4_083	31	NIH4	395	M	C-section	1504	Y	2013-03-26	spring	FALSE	['C', 'E']	['unknown' 'ampicillin' 'gentamycin']	[]	Formula	C	fraternal	TRUE	FALSE	FALSE	FALSE	['82']	83
N4_087	29	NIH4	431	F	Vaginal	1163	Y	2013-03-27	spring	FALSE	['A']	['unknown' 'ampicillin' 'gentamycin']	[]	Breast	A	na	TRUE	FALSE	FALSE	FALSE	['-']	87
N4_089	28	NIH4	430	F	C-section	1013	Y	2013-03-31	spring	FALSE	['C', 'F', 'E']	['gentamycin' 'ampicillin']	['sepsis']	Formula	C	identicle	FALSE	FALSE	FALSE	TRUE	['88']	89
N4_094	30	NIH4	467	M	C-section	1092	Y	2013-06-26	summer	FALSE	['D', 'E']	[]	[]	Breast	D	na	FALSE	FALSE	FALSE	FALSE	['-']	94
N4_095	29	NIH4	467	F	C-section	1237	Y	2013-07-20	summer	FALSE	['D']	['unknown' 'ampicillin' 'gentamycin']	['sepsis']	Breast	D	na	TRUE	FALSE	FALSE	TRUE	['-']	95
N4_097	30	NIH4	471	M	Vaginal	1482	Y	2013-07-20	summer	TRUE	['C', 'E', 'C', 'E']	['ampicillin' 'gentamycin' 'vancomycin' 'claforan']	['NEC']	Combination	C	na	FALSE	FALSE	TRUE	FALSE	['-']	97
N4_100	25	NIH4	475	F	Vaginal	713	N	2013-07-20	summer	TRUE	['B']	['ampicillin' 'gentamycin' 'claforan' 'vancomycin']	['cellulitis' 'NEC' 'MRSA']	Breast	B	fraternal	FALSE	FALSE	TRUE	FALSE	['101']	100
N4_101	25	NIH4	475	F	Vaginal	733	Y	2013-09-08	summer	FALSE	['B']	['ampicillin' 'gentamycin' 'vancomycin' 'claforan']	['bradycardia' 'sepsis']	Breast	B	fraternal	FALSE	FALSE	TRUE	TRUE	['100']	101
N4_103	31	NIH4	492	F	Vaginal	1556	Y	2013-09-22	summer	FALSE	['A', 'E', 'F']	['unknown' 'ampicillin' 'gentamycin']	['sepsis']	Formula	A	na	TRUE	FALSE	FALSE	TRUE	['-']	103
N4_104	28	NIH4	494	F	C-section	1335	Y	2013-09-24	autumn	FALSE	['B', 'E']	['ampicillin' 'gentamycin']	['sepsis']	Combination	B	na	FALSE	FALSE	FALSE	TRUE	['-']	104
N4_105	28	NIH4	493	M	C-section	1066	Y	2013-10-01	autumn	FALSE	['A', 'E', 'F']	['unknown' 'ampicillin' 'gentamycin']	['sepsis']	Combination	A	na	TRUE	FALSE	FALSE	TRUE	['-']	105
N4_106	27	NIH4	498	F	C-section	983	Y	2013-10-02	autumn	TRUE	['A', 'CHP']	['unknown' 'ampicillin' 'gentamycin' 'vancomycin' 'claforan']	['sepsis' 'NEC']	Formula	A	na	TRUE	FALSE	TRUE	TRUE	['-']	106
N4_107	28	NIH4	585	M	C-section	1270	Y	2013-10-02	autumn	FALSE	['D', 'E', 'D', 'E']	['ampicillin' 'gentamycin']	[]	Formula	D	na	FALSE	FALSE	FALSE	FALSE	['-']	107
N4_114	30	NIH4	609	F	C-section	1408	Y	2013-11-04	autumn	FALSE	['D', 'E']	['ampicillin' 'gentamycin']	[]	Combination	D	fraternal	FALSE	FALSE	FALSE	FALSE	['115', '116']	114
N4_115	30	NIH4	609	M	C-section	1427	Y	2013-11-04	autumn	TRUE	['D', 'E']	['ampicillin' 'gentamycin']	['NEC']	Combination	D	fraternal	FALSE	FALSE	TRUE	FALSE	['114', '116']	115
N4_116	30	NIH4	609	F	C-section	855	Y	2013-11-13	autumn	FALSE	['D', 'E']	['ampicillin' 'gentamycin']	[]	Combination	D	fraternal	FALSE	FALSE	FALSE	FALSE	['114', '115']	116
N4_124	29	NIH4	659	F	Vaginal	1376	Y	2013-11-17	autumn	TRUE	['D']	['ampicillin' 'gentamycin' 'claforan']	['NEC']	Combination	D	na	FALSE	FALSE	TRUE	FALSE	['-']	124
N4_125	30	NIH4	673	M	C-section	1249	Y	2013-11-17	autumn	FALSE	['B']	['unknown' 'ampicillin' 'gentamycin']	['sepsis']	Combination	B	na	TRUE	FALSE	FALSE	TRUE	['-']	125
N4_126	30	NIH4	675	F	C-section	755	Y	2013-11-19	autumn	FALSE	['A']	['ampicillin' 'gentamycin']	[]	Combination	A	identicle	FALSE	FALSE	FALSE	FALSE	['127']	126
N4_128	30	NIH4	683	M	C-section	1773	Y	2014-01-30	winter	FALSE	['C', 'E']	['gentamycin' 'ampicillin']	[]	Formula	C	na	FALSE	FALSE	FALSE	FALSE	['-']	128
N4_129	29	NIH4	683	M	C-section	988	Y	2014-01-30	winter	FALSE	['C', 'CHP']	['gentamycin' 'ampicillin']	[]	Combination	C	fraternal	FALSE	FALSE	FALSE	FALSE	['130']	129
N4_131	31	NIH4	682	F	Vaginal	2098	Y	2014-01-30	winter	FALSE	['B', 'E', 'A']	['unknown' 'ampicillin' 'gentamycin']	[]	Combination	B	na	TRUE	FALSE	FALSE	FALSE	['-']	131
N4_137	32	NIH4	716	F	C-section	2104	Y	2014-02-05	winter	FALSE	['C', 'E']	['ampicillin' 'gentamycin']	[]	Combination	C	identicle	FALSE	FALSE	FALSE	FALSE	['138']	137
N4_138	32	NIH4	716	F	C-section	2014	Y	2014-02-05	winter	FALSE	['C', 'E']	['ampicillin' 'gentamycin']	[]	Combination	C	identicle	FALSE	FALSE	FALSE	FALSE	['137']	138
N4_139	30	NIH4	725	F	Vaginal	1530	Y	2014-03-15	winter	FALSE	['D', 'E']	['ampicillin' 'gentamycin']	[]	Formula	D	na	FALSE	FALSE	FALSE	FALSE	['-']	139
N4_140	29	NIH4	731	M	Vaginal	1322	Y	2014-03-15	winter	FALSE	['D', 'CHP', 'D', 'CHP']	['unknown' 'ampicillin' 'gentamycin']	[]	Combination	D	na	TRUE	FALSE	FALSE	FALSE	['-']	140
N4_141	30	NIH4	729	F	C-section	1349	Y	2014-04-05	spring	FALSE	['D', 'E']	['unknown' 'ampicillin' 'gentamycin']	[]	Combination	D	fraternal	TRUE	FALSE	FALSE	FALSE	['141']	141
N4_142	30	NIH4	729	F	C-section	1595	Y	2014-04-05	spring	FALSE	['D', 'E']	['unknown' 'ampicillin' 'gentamycin']	[]	Combination	D	fraternal	TRUE	FALSE	FALSE	FALSE	['142']	142
N4_150	31	NIH4	803	M	C-section	1430	Y	2014-04-05	spring	FALSE	['A', 'E']	['ampicillin' 'gentamycin']	[]	Combination	A	fraternal	FALSE	FALSE	FALSE	FALSE	['151', '152']	150
N4_151	31	NIH4	803	F	C-section	1594	Y	2014-04-20	spring	FALSE	['A', 'E', 'F']	['ampicillin' 'gentamycin']	[]	Combination	A	fraternal	FALSE	FALSE	FALSE	FALSE	['150', '152']	151
N4_152	31	NIH4	803	M	C-section	1639	Y	2014-04-25	spring	FALSE	['A', 'E']	['ampicillin' 'gentamycin']	[]	Combination	A	fraternal	FALSE	FALSE	FALSE	FALSE	['150', '151']	152
N4_154	31	NIH4	809	M	Vaginal	1267	Y	2014-04-25	spring	FALSE	['D', 'E']	['unknown' 'ampicillin' 'gentamycin']	[]	Combination	D	fraternal	TRUE	FALSE	FALSE	FALSE	['155']	154
N4_155	31	NIH4	809	M	Vaginal	1456	Y	2014-05-01	spring	FALSE	['D', 'E']	['unknown' 'ampicillin' 'gentamycin']	[]	Combination	D	fraternal	TRUE	FALSE	FALSE	FALSE	['154']	155
N4_159	27	NIH4	847	M	C-section	908	Y	2014-05-14	spring	FALSE	['D', 'E', 'D']	['unknown' 'ampicillin' 'gentamycin' 'claforan']	['sepsis']	Formula	D	fraternal	TRUE	FALSE	TRUE	TRUE	['160']	159
N4_160	27	NIH4	847	F	C-section	910	Y	2014-05-18	spring	FALSE	['D', 'E', 'F']	['unknown' 'ampicillin' 'gentamycin']	['sepsis']	Formula	D	fraternal	TRUE	FALSE	FALSE	TRUE	['159']	160
N4_165	24	NIH4	868	F	C-section	781	Y	2014-05-19	spring	FALSE	['C', 'E']	['unknown' 'ampicillin' 'gentamycin']	['sepsis']	Formula	C	na	TRUE	FALSE	FALSE	TRUE	['-']	165
N4_166	26	NIH4	868	F	C-section	815	Y	2014-05-24	spring	FALSE	['A']	['ampicillin' 'gentamycin' 'vancomycin' 'claforan']	['meningitis' 'sepsis']	Breast	A	fraternal	FALSE	FALSE	TRUE	TRUE	['167']	166
N4_167	26	NIH4	868	F	C-section	834	Y	2014-05-30	spring	FALSE	['B', 'A']	['ampicillin' 'gentamycin']	['sepsis']	Breast	B	fraternal	FALSE	FALSE	FALSE	TRUE	['166']	167
N4_168	26	NIH4	883	F	C-section	774	Y	2014-06-17	spring	FALSE	['D', 'E', 'C', 'G', 'E']	['unknown' 'ampicillin' 'gentamycin' 'vancomycin' 'claforan']	['sepsis']	Combination	D	na	TRUE	FALSE	TRUE	TRUE	['-']	168
N4_170	28	NIH4	888	F	C-section	1344	Y	2014-06-21	summer	FALSE	['D', 'A', 'E']	['unknown' 'ampicillin' 'gentamycin']	['sepsis']	Combination	D	na	TRUE	FALSE	FALSE	TRUE	['-']	170
N4_171	27	NIH4	888	M	C-section	623	Y	2014-06-22	summer	FALSE	['C', 'D']	['ampicillin' 'gentamycin' 'vancomycin' 'claforan' 'ofloxacin']	['bloody stool' 'acinetobacter anitratus' 'sepsis']	Combination	C	na	FALSE	FALSE	TRUE	TRUE	['-']	171
N4_179	26	NIH4	946	F	C-section	854	Y	2014-06-22	summer	FALSE	['A', 'D']	['ampicillin' 'gentamycin' 'claforan' 'vancomycin']	['sepsis']	Combination	A	fraternal	FALSE	FALSE	TRUE	TRUE	['180']	179
N4_180	26	NIH4	946	F	C-section	935	Y	2014-06-29	summer	FALSE	['A', 'D']	['ampicillin' 'gentamycin']	[]	Combination	A	fraternal	FALSE	FALSE	FALSE	FALSE	['179']	180
N4_188	29	NIH4	967	F	C-section	1249	Y	2014-07-13	summer	FALSE	['B', 'E']	['unknown' 'ampicillin' 'gentamycin']	['sepsis']	Formula	B	na	TRUE	FALSE	FALSE	TRUE	['-']	188
N4_189	30	NIH4	972	F	C-section	1469	Y	2014-07-18	summer	FALSE	['B', 'F', 'B', 'E']	['ampicillin' 'gentamycin']	[]	Breast	B	na	FALSE	FALSE	FALSE	FALSE	['-']	189
N4_205	28	NIH4	1042	F	C-section	1048	Y	2014-09-26	autumn	FALSE	['A']	['ampicillin' 'gentamycin']	[]	Combination	A	identicle	FALSE	FALSE	FALSE	FALSE	['206']	205
N4_206	28	NIH4	1042	F	C-section	550	Y	2014-09-26	autumn	FALSE	['A']	['ampicillin' 'gentamycin']	[]	Breast	A	identicle	FALSE	FALSE	FALSE	FALSE	['205']	206
N4_207	29	NIH4	1043	F	C-section	1137	Y	2014-09-27	autumn	TRUE	['B', 'CHP']	['ampicillin' 'gentamycin' 'vancomycin' 'claforan' 'clindamycin']	['NEC']	Combination	B	fraternal	FALSE	FALSE	TRUE	FALSE	['208', '209']	207
N4_208	29	NIH4	1043	M	C-section	1382	Y	2014-09-27	autumn	FALSE	['B', 'E']	['ampicillin' 'gentamycin']	[]	Combination	B	fraternal	FALSE	FALSE	FALSE	FALSE	['207', '209']	208
N4_210	32	NIH4	1054	M	C-section	1820	Y	2014-10-08	autumn	FALSE	['A', 'E', 'F']	['ampicillin' 'gentamycin']	[]	Formula	A	fraternal	FALSE	FALSE	FALSE	FALSE	['211', '212']	210
N4_211	32	NIH4	1054	F	C-section	1747	Y	2014-10-08	autumn	FALSE	['A', 'E', 'F']	['ampicillin' 'gentamycin']	[]	Formula	A	fraternal	FALSE	FALSE	FALSE	FALSE	['210', '212']	211
N4_212	32	NIH4	1054	M	C-section	1242	Y	2014-10-08	autumn	FALSE	['A', 'E', 'F']	['ampicillin' 'gentamycin']	[]	Formula	A	fraternal	FALSE	FALSE	FALSE	FALSE	['210', '211']	212
N4_213	30	NIH4	1066	M	Vaginal	1331	Y	2014-10-20	autumn	TRUE	['B', 'F']	['unknown' 'ampicillin' 'gentamycin' 'vancomycin' 'claforan']	['fever' 'NEC']	Combination	B	fraternal	TRUE	FALSE	TRUE	FALSE	['214']	213
N4_214	30	NIH4	1066	F	C-section	1361	Y	2014-10-20	autumn	FALSE	['B', 'E', 'F']	['unknown' 'ampicillin' 'gentamycin']	[]	Formula	B	fraternal	TRUE	FALSE	FALSE	FALSE	['213']	214
S2_001	28	Sloan2	715	M	Vaginal	2847	Y	2013-11-03	autumn	FALSE	['A']	['ampicillin' 'gentamycin']	['tracheal infection' 'sepsis']	Formula	A	na	FALSE	FALSE	FALSE	TRUE	['-']	501
S2_002	29	Sloan2	729	F	C-section	734	Y	2013-11-17	autumn	TRUE	['C']	['ampicillin' 'gentamycin']	['sepsis' 'NEC']	Combination	C	na	FALSE	FALSE	FALSE	TRUE	['-']	502
S2_003	30	Sloan2	769	M	C-section	1544	Y	2013-12-27	winter	FALSE	['C']	['ampicillin' 'gentamycin']	[]	Combination	C	na	FALSE	FALSE	FALSE	FALSE	['-']	503
S2_004	30	Sloan2	805	M	C-section	1138	Y	2014-02-01	winter	FALSE	['A', 'E']	['ampicillin' 'gentamycin']	[]	Combination	A	na	FALSE	FALSE	FALSE	FALSE	['-']	504
S2_005	25	Sloan2	824	F	Vaginal	734	Y	2014-02-20	winter	FALSE	['D']	['ampicillin' 'gentamycin']	['tracheal infection' 'sepsis']	Combination	D	na	FALSE	FALSE	FALSE	TRUE	['-']	505
S2_006	30	Sloan2	855	M	C-section	1228	Y	2014-03-23	spring	FALSE	['C', 'E', 'C', 'E']	['ampicillin' 'gentamycin']	['tracheal infection']	Combination	C	na	FALSE	FALSE	FALSE	FALSE	['-']	506
S2_008	27	Sloan2	891	M	Vaginal	1023	Y	2014-04-28	spring	FALSE	['A']	['ampicillin' 'gentamycin']	['tracheal infection' 'sepsis']	Combination	A	na	FALSE	FALSE	FALSE	TRUE	['-']	508
S2_009	25	Sloan2	912	F	Vaginal	930	Y	2014-05-19	spring	FALSE	['C', 'C']	['ampicillin' 'gentamycin']	['tracheal infection' 'sepsis']	Formula	C	na	FALSE	FALSE	FALSE	TRUE	['-']	509
S2_010	32	Sloan2	947	M	C-section	1814	Y	2014-06-23	summer	FALSE	['D']	['ampicillin' 'gentamycin']	['sepsis']	Combination	D	na	FALSE	FALSE	FALSE	TRUE	['-']	510
S2_011	26	Sloan2	960	M	Vaginal	928	Y	2014-07-06	summer	FALSE	['D']	['ampicillin' 'gentamycin']	[]	Breast	D	na	FALSE	FALSE	FALSE	FALSE	['-']	511
S2_012	29	Sloan2	986	F	C-section	1210	Y	2014-08-01	summer	FALSE	['D']	['ampicillin' 'gentamycin']	['sepsis']	Breast	D	na	FALSE	FALSE	FALSE	TRUE	['-']	512
S2_014	30	Sloan2	1009	M	C-section	1200	Y	2014-08-24	summer	FALSE	['C', 'E']	['ampicillin' 'gentamycin']	['sepsis']	Combination	C	na	FALSE	FALSE	FALSE	TRUE	['-']	514
S2_015	26	Sloan2	1023	F	Vaginal	768	Y	2014-09-07	summer	TRUE	['C']	['ampicillin' 'gentamycin' 'vancomycin' 'claforan']	['NEC' 'tracheal infection']	Formula	C	na	FALSE	FALSE	TRUE	FALSE	['-']	515
S2_016	31	Sloan2	1032	M	C-section	1319	Y	2014-09-16	summer	FALSE	['B', 'F']	['ampicillin' 'gentamycin']	['sepsis']	Combination	B	na	FALSE	FALSE	FALSE	TRUE	['-']	516
S2_017	27	Sloan2	1062	F	C-section	1174	Y	2014-10-16	autumn	FALSE	['B']	['ampicillin' 'gentamycin']	[]	Combination	B	na	FALSE	FALSE	FALSE	FALSE	['-']	517
S2_018	29	Sloan2	1080	M	C-section	1393	Y	2014-11-03	autumn	FALSE	['D']	['ampicillin' 'gentamycin']	['tracheal infection' 'sepsis']	Combination	D	na	FALSE	FALSE	FALSE	TRUE	['-']	518
